# Deep genomic models of allele-specific measurements

**DOI:** 10.1101/2025.04.09.648060

**Authors:** Xinming Tu, Alexander Sasse, Kaitavjeet Chowdhary, Anna E. Spiro, Liang Yang, Maria Chikina, Christophe O. Benoist, Sara Mostafavi

## Abstract

Allele-specific quantification of sequencing data allows for a causal investigation of how DNA sequence variations influence *cis* gene regulation. Current methods for analyzing allele-specific measurements for causal analysis rely on statistical associations between genetic variation across individuals and allelic imbalance. Instead, we propose DeepAllele, a novel deep learning sequence-to-function model using paired allele-specific input, designed to learn sequence features that predict subtle changes in gene regulation between alleles. Our approach is suited for datasets with unambiguous phasing, such as F1 hybrids and other controlled genetic crosses, or long-read sequencing technologies used in Fiber-seq, in which reads can be assigned to complete allele sequences. We apply our framework to allele-specific measurements in immune cells from F1 hybrid mice, and show that the model’s additionally learned *cis*-regulatory grammar aligns with known biological mechanisms across a significantly larger number of genomic regions compared to baseline models. In summary, our work presents a computational framework to leverage genetic variation to uncover functionally-relevant regulatory motifs, enhancing causal discovery in genomics.
