## Supplementary Tables for "Deep genomic models of allele-specific measurements"

### Sheet: Sheet1
Figure 1 ID	Hdf5 dataset batch ID	GEO	Cell type	F1 Crosses	Data type	Description	Reference	Processed data link	Number of Data points	Number with |log-ratio| > 1	Signal window	Seq. Input length
scATAC	sc	GSE216910	T-reg	B6/CAST	scATAC-seq	Sorted T conventional and Foxp3 reporter+ Treg cells	Chowdhary, K., Léon, J., Mathis, D. & Benoist, C. An integrated transcription factor framework for Treg identity and diversity. Proceedings of the National Academy of Sciences, 121(36), e2411301121 (2024). https://doi.org/10.1073/pnas.2411301121	https://figshare.com/ndownloader/files/53316875	222676	12104	251	330
bulkATAC	sum	GSE154680	T-reg	B6/CAST	bulk ATAC-seq	Sorted T conventional and Foxp3 reporter+ Treg cells (re-quantified with peaks called from scATAC data + Immgen reference per above)	van der Veeken, J. et al. The transcription factor Foxp3 shapes regulatory T cell identity by tuning the activity of trans-acting intermediaries. Immunity 53, 971-984.e5 (2020)	https://figshare.com/ndownloader/files/53316875	222676	11143	251	330
ChIP-PWK	PWK	GSE109965	BMDM	B6/PWK	PU.1 CHIP-seq	Bone marrow-derved macrophages without KLA stimulation	Link VM et al. Analysis of Genetically Diverse Macrophages Reveals Local and Domain-wide Mechanisms that Control Transcription Factor Binding and Function. Cell. 2018. doi: 10.1016/j.cell.2018.04.018	https://figshare.com/ndownloader/files/53316863	106189	14295	260	551
ChIP-SPRET	SPRET	GSE109965	BMDM	B6/SPRET	PU.1 CHIP-seq	Bone marrow-derved macrophages without KLA stimulation	Link VM et al. Analysis of Genetically Diverse Macrophages Reveals Local and Domain-wide Mechanisms that Control Transcription Factor Binding and Function. Cell. 2018. doi: 10.1016/j.cell.2018.04.019	https://figshare.com/ndownloader/files/53316869	73342	8655	260	551
